# Integrative Single-Cell Analysis of Autism Spectrum Disorder Animal Models Reveal Convergent Transcriptomic Dysregulation Involved in Excitatory-Inhibitory Imbalance and Glial Disfunction

**DOI:** 10.1101/2025.05.05.651905

**Authors:** João V. Nani, Victor J. Duque, Alysson R. Muotri, André S. Mecawi

**Author notes:** Corresponding author: Prof. Dr. André S. Mecawi, *Ph.D.*, and Dr. João V. S. Nani, *Ph.D.

## Abstract

Autism Spectrum Disorder (ASD) presents profound clinical and etiological heterogeneity, complicating the identification of core pathophysiological mechanisms. Single-cell RNA sequencing (scRNA-seq) offers cellular resolution but integrating findings across diverse studies remains challenging. Here, we constructed a unified single-cell reference framework by integrating scRNA-seq data from 11 distinct genetic and environmental ASD animal models, encompassing over 300.000 cells across various brain regions and developmental stages. Comparative analyses revealed convergent differentially expressed genes (DEGs) across neuronal and glial populations. Cross-model comparisons validated the integration, showing significant concordance between the unified dataset and individual studies, particularly for neuronal populations, and demonstrating how environmental models like valproic acid exposure recapitulate some of the transcriptomic alterations seen in genetic models. Cell communication analyses support widespread excitatory-inhibitory imbalance and with predicted signaling involving ligands like *Pdgfa* and *Reln*. Furthermore, we identified significant glial dysfunction, notably downregulation of crucial functional genes in astrocytes and signatures of metabolic dysregulation in mature oligodendrocytes. Cross-referencing with the SFARI database confirmed significant overlap with high-confidence ASD risk genes, with notable dysregulated in specific cell types included *Ermn* (upregulated in multiple glia), *Foxg1* (downregulated in L5/6 NP neurons) and *Mef2c* (downregulated in MEIS2-like interneurons). Comparison with human scRNA-seq postmortem data revealed conserved dysregulation, highlighting enrichment of presynaptic/postsynaptic translation processes in neurons (implicating *CACNAIA*, *GRIN2B*, *CAMK2A*, ribosomal proteins) along with enrichment for neurodevelopmental disorder pathways in mature oligodendrocytes, involving *NRXN* and *DLGAP* gene networks. This integrative study provides unprecedented insight into the convergent cellular and molecular pathologies underlying ASD, establishing a valuable resource for understanding shared mechanisms and identifying new potential therapeutic targets.
