## Supplemental Table 1 for "Integrative Single-Cell Analysis of Autism Spectrum Disorder Animal Models Reveal Convergent Transcriptomic Dysregulation Involved in Excitatory-Inhibitory Imbalance and Glial Disfunction"

### Sheet: Sheet1
first_level	second_level	third_level	fourth_level	fifth_level
NEURONS	EXCITATORY NEURONS	L5 IT	L5 IT_CADPS2	L5 IT_CADPS2_GRIN2A
NEURONS	EXCITATORY NEURONS	L5 IT	L5 IT_GM49678	L5 IT_GM49678_TRPM3
NEURONS	EXCITATORY NEURONS	OTHER EXCITATORY NEURONS	EXCIT_FTL1-PS1	EXCIT_FTL1-PS1
NEURONS	EXCITATORY NEURONS	L5 IT	L5 IT_CDH12	L5 IT_CDH12_MEG3
NEURONS	EXCITATORY NEURONS	L2/3 IT	L2/3 IT_CUX1	L2/3 IT_CUX1_CAR10
NEURONS	EXCITATORY NEURONS	L5 IT	L5 IT_CDH12	L5 IT_CDH12_3110039M20RIK.1
NEURONS	EXCITATORY NEURONS	L2/3 IT	L2/3 IT_MEIS2	L2/3 IT_MEIS2_NR4A1
NEURONS	EXCITATORY NEURONS	L5 IT	L5 IT_GM49678	L5 IT_GM49678_SORCS3
NEURONS	EXCITATORY NEURONS	L5 IT	L5 IT_CADPS2	L5 IT_CADPS2_TSHZ2
NEURONS	EXCITATORY NEURONS	L5 IT	L5 IT_CDH12	L5 IT_CDH12_GLIS3
NEURONS	EXCITATORY NEURONS	L4/5 IT	L4/5 IT_RORB	L4/5 IT_RORB_SV2B
NEURONS	EXCITATORY NEURONS	L5 IT	L5 IT_CADPS2	L5 IT_CADPS2_HS3ST4
NEURONS	EXCITATORY NEURONS	L5 IT	L5 IT_CADPS2	L5 IT_CADPS2_SNHG11
NEURONS	EXCITATORY NEURONS	OTHER EXCITATORY NEURONS	EXCIT_NEUROD1	EXCIT_NEUROD1
NEURONS	EXCITATORY NEURONS	L5 IT	L5 IT_CADPS2	L5 IT_CADPS2_PEX5L
NEURONS	EXCITATORY NEURONS	L5 IT	L5 IT_CDH12	L5 IT_CDH12_TLL1
NEURONS	EXCITATORY NEURONS	L5 IT	L5 IT_CADPS2	L5 IT_CADPS2_HS3ST4
NEURONS	EXCITATORY NEURONS	L5 IT	L5 IT_CDH12	L5 IT_CDH12_GM28376
NEURONS	EXCITATORY NEURONS	L5 IT	L5 IT_CADPS2	L5 IT_CADPS2_LDB2
NEURONS	EXCITATORY NEURONS	L5 IT	L5 IT_CADPS2	L5 IT_CADPS2_SNHG11
NEURONS	EXCITATORY NEURONS	L5 IT	L5 IT_CADPS2	L5 IT_CADPS2_MALAT1
NEURONS	EXCITATORY NEURONS	L5 IT	L5 IT_CADPS2	L5 IT_CADPS2_DGKG
NEURONS	EXCITATORY NEURONS	OTHER EXCITATORY NEURONS	EXCIT_IGFBPL1	EXCIT_IGFBPL1
NEURONS	EXCITATORY NEURONS	L4/5 IT	L4/5 IT_PRR16	L4/5 IT_PRR16_VWC2L
NEURONS	EXCITATORY NEURONS	L5 IT	L5 IT_CDH12	L5 IT_CDH12_PLPP4
NEURONS	EXCITATORY NEURONS	L2/3 IT	L2/3 IT_MEIS2	L2/3 IT_MEIS2_SNHG11
NEURONS	EXCITATORY NEURONS	OTHER EXCITATORY NEURONS	EXCIT_MDK	EXCIT_MDK
NEURONS	EXCITATORY NEURONS	L5 IT	L5 IT_GM49678	L5 IT_GM49678_GRIK4
NEURONS	EXCITATORY NEURONS	OTHER EXCITATORY NEURONS	EXCIT_IGFBPL1	EXCIT_IGFBPL1
NEURONS	EXCITATORY NEURONS	L5 IT	L5 IT_CADPS2	L5 IT_CADPS2_GM2164
NEURONS	EXCITATORY NEURONS	L5 IT	L5 IT_CDH12	L5 IT_CDH12_SHISA6
NEURONS	EXCITATORY NEURONS	L2/3 IT	L2/3 IT_CUX1	L2/3 IT_CUX1_SNHG11
NEURONS	EXCITATORY NEURONS	L5 IT	L5 IT_CHRM2	L5 IT_CHRM2_TSHZ2
NEURONS	EXCITATORY NEURONS	L5 IT	L5 IT_ST6GALNAC5	L5 IT_ST6GALNAC5_MEGF11
NEURONS	EXCITATORY NEURONS	L5 IT	L5 IT_CADPS2	L5 IT_CADPS2_HS3ST4
NEURONS	EXCITATORY NEURONS	L2/3 IT	L2/3 IT_CUX1	L2/3 IT_CUX1_CAR10
NEURONS	EXCITATORY NEURONS	L2/3 IT	L2/3 IT_MEIS2	L2/3 IT_MEIS2_CNTN5
NEURONS	EXCITATORY NEURONS	L5 IT	L5 IT_CDH12	L5 IT_CDH12_POU3F1
NEURONS	EXCITATORY NEURONS	L5 IT	L5 IT_CADPS2	L5 IT_CADPS2_SLC17A7
NEURONS	EXCITATORY NEURONS	OTHER EXCITATORY NEURONS	EXCIT_IGFBPL1	EXCIT_IGFBPL1
NEURONS	EXCITATORY NEURONS	L5 IT	L5 IT_CADPS2	L5 IT_CADPS2_NDST3
NEURONS	EXCITATORY NEURONS	L5 IT	L5 IT_CDH12	L5 IT_CDH12_SATB2
NEURONS	EXCITATORY NEURONS	L2/3 IT	L2/3 IT_CUX1	L2/3 IT_CUX1_CAR10
NEURONS	EXCITATORY NEURONS	L2/3 IT	L2/3 IT_CUX2	L2/3 IT_CUX2_TSHZ2
NEURONS	EXCITATORY NEURONS	OTHER EXCITATORY NEURONS	EXCIT_IGFBPL1	EXCIT_IGFBPL1
NEURONS	EXCITATORY NEURONS	L5 IT	L5 IT_GM49678	L5 IT_GM49678_TLL1
NEURONS	EXCITATORY NEURONS	OTHER EXCITATORY NEURONS	EXCIT_IGFBPL1	EXCIT_IGFBPL1
NEURONS	EXCITATORY NEURONS	L5 IT	L5 IT_GM49678	L5 IT_GM49678_PROX1
NEURONS	EXCITATORY NEURONS	L2/3 IT	L2/3 IT_CUX1	L2/3 IT_CUX1_DGKB
NEURONS	EXCITATORY NEURONS	OTHER EXCITATORY NEURONS	EXCIT_IGFBPL1	EXCIT_IGFBPL1
NEURONS	EXCITATORY NEURONS	L5 IT	L5 IT_CADPS2	L5 IT_CADPS2_HS3ST4
NEURONS	EXCITATORY NEURONS	L5 IT	L5 IT_CADPS2	L5 IT_CADPS2_GM2164
NEURONS	EXCITATORY NEURONS	L2/3 IT	L2/3 IT_MEIS2	L2/3 IT_MEIS2_TRPM3
NEURONS	EXCITATORY NEURONS	OTHER EXCITATORY NEURONS	EXCIT_NEUROD6	EXCIT_NEUROD6
NEURONS	EXCITATORY NEURONS	OTHER EXCITATORY NEURONS	EXCIT_IGFBPL1	EXCIT_IGFBPL1
NEURONS	EXCITATORY NEURONS	L5 IT	L5 IT_CDH12	L5 IT_CDH12_RELN
NEURONS	EXCITATORY NEURONS	OTHER EXCITATORY NEURONS	EXCIT_IGFBPL1	EXCIT_IGFBPL1
NEURONS	EXCITATORY NEURONS	L2/3 IT	L2/3 IT_CUX1	L2/3 IT_CUX1_LINGO2
NEURONS	EXCITATORY NEURONS	OTHER EXCITATORY NEURONS	EXCIT_NEUROD6	EXCIT_NEUROD6
NEURONS	EXCITATORY NEURONS	L5 IT	L5 IT_CDH12	L5 IT_CDH12_GM20642
NEURONS	EXCITATORY NEURONS	L5 IT	L5 IT_CADPS2	L5 IT_CADPS2_HS3ST4
NEURONS	EXCITATORY NEURONS	OTHER EXCITATORY NEURONS	EXCIT_NEUROD1	EXCIT_NEUROD1
NEURONS	EXCITATORY NEURONS	L2/3 IT	L2/3 IT_CUX2	L2/3 IT_CUX2_TSHZ2
NEURONS	EXCITATORY NEURONS	L2/3 IT	L2/3 IT_CUX1	L2/3 IT_CUX1_PRR16
NEURONS	EXCITATORY NEURONS	OTHER EXCITATORY NEURONS	EXCIT_NEUROD6	EXCIT_NEUROD6
NEURONS	EXCITATORY NEURONS	L4/5 IT	L4/5 IT_RORB	L4/5 IT_RORB_KCNQ5
NEURONS	EXCITATORY NEURONS	OTHER EXCITATORY NEURONS	EXCIT_NEUROD1	EXCIT_NEUROD1
NEURONS	EXCITATORY NEURONS	L2/3 IT	L2/3 IT_CUX2	L2/3 IT_CUX2_TSHZ2
NEURONS	EXCITATORY NEURONS	L5 IT	L5 IT_CDH12	L5 IT_CDH12_SHISA6
NEURONS	EXCITATORY NEURONS	L5 IT	L5 IT_CADPS2	L5 IT_CADPS2_SV2B
NEURONS	EXCITATORY NEURONS	OTHER EXCITATORY NEURONS	EXCIT_IGFBPL1	EXCIT_IGFBPL1
NEURONS	EXCITATORY NEURONS	OTHER EXCITATORY NEURONS	EXCIT_POU3F2	EXCIT_POU3F2
NEURONS	EXCITATORY NEURONS	OTHER EXCITATORY NEURONS	EXCIT_NEUROD6	EXCIT_NEUROD6
NEURONS	EXCITATORY NEURONS	L5 IT	L5 IT_GM49678	L5 IT_GM49678_GRIK4
NEURONS	EXCITATORY NEURONS	OTHER EXCITATORY NEURONS	EXCIT_NEUROD1	EXCIT_NEUROD1
NEURONS	EXCITATORY NEURONS	L5 IT	L5 IT_CADPS2	L5 IT_CADPS2_HS3ST4
NEURONS	EXCITATORY NEURONS	L5 IT	L5 IT_GM49678	L5 IT_GM49678_MEGF11
NEURONS	EXCITATORY NEURONS	OTHER EXCITATORY NEURONS	EXCIT_CRYM	EXCIT_CRYM
NEURONS	EXCITATORY NEURONS	OTHER EXCITATORY NEURONS	EXCIT_NEUROD1	EXCIT_NEUROD1
NEURONS	EXCITATORY NEURONS	OTHER EXCITATORY NEURONS	EXCIT_NEUROD2	EXCIT_NEUROD2
NEURONS	EXCITATORY NEURONS	L5 IT	L5 IT_CADPS2	L5 IT_CADPS2_HS3ST4
NEURONS	EXCITATORY NEURONS	OTHER EXCITATORY NEURONS	EXCIT_IGFBPL1	EXCIT_IGFBPL1
NEURONS	EXCITATORY NEURONS	L5 IT	L5 IT_CADPS2	L5 IT_CADPS2_HS3ST4
NEURONS	EXCITATORY NEURONS	OTHER EXCITATORY NEURONS	EXCIT_IGFBPL1	EXCIT_IGFBPL1
NEURONS	EXCITATORY NEURONS	L5 IT	L5 IT_ST6GALNAC5	L5 IT_ST6GALNAC5_CRYM
NEURONS	EXCITATORY NEURONS	L5 IT	L5 IT_ST6GALNAC5	L5 IT_ST6GALNAC5_CRYM
NEURONS	EXCITATORY NEURONS	L5 IT	L5 IT_CDH12	L5 IT_CDH12_TSHZ2
NEURONS	EXCITATORY NEURONS	OTHER EXCITATORY NEURONS	EXCIT_SEMA3C	EXCIT_SEMA3C
NEURONS	EXCITATORY NEURONS	L6 IT	L6 IT_IGFBPL1	L6 IT_IGFBPL1
NEURONS	EXCITATORY NEURONS	OTHER EXCITATORY NEURONS	EXCIT_NEUROD6	EXCIT_NEUROD6
NEURONS	EXCITATORY NEURONS	L4/5 IT	L4/5 IT_COL26A1	L4/5 IT_COL26A1_CAR10
NEURONS	EXCITATORY NEURONS	L5 IT	L5 IT_CADPS2	L5 IT_CADPS2_CRYM
NEURONS	EXCITATORY NEURONS	L4/5 IT	L4/5 IT_PRR16	L4/5 IT_PRR16_TSHZ2
NEURONS	EXCITATORY NEURONS	L5 IT	L5 IT_CDH12	L5 IT_CDH12_SNCB
NEURONS	EXCITATORY NEURONS	L5 IT	L5 IT_CADPS2	L5 IT_CADPS2_GM2163
NEURONS	EXCITATORY NEURONS	L5 IT	L5 IT_CDH12	L5 IT_CDH12_DLX1
NEURONS	EXCITATORY NEURONS	OTHER EXCITATORY NEURONS	EXCIT_IGFBPL1	EXCIT_IGFBPL1
NEURONS	EXCITATORY NEURONS	L5 IT	L5 IT_CADPS2	L5 IT_CADPS2_CPNE4
NEURONS	EXCITATORY NEURONS	L5/6 NP	L5/6NP_TLE4	L5/6NP_TLE4
NEURONS	EXCITATORY NEURONS	OTHER EXCITATORY NEURONS	EXCIT_IGFBPL1	EXCIT_IGFBPL1
NEURONS	EXCITATORY NEURONS	L5/6 NP	L5/6NP_RELN	L5/6NP_RELN
NEURONS	EXCITATORY NEURONS	OTHER EXCITATORY NEURONS	EXCIT_IGFBPL1	EXCIT_IGFBPL1
NEURONS	EXCITATORY NEURONS	L4/5 IT	L4/5 IT_COL26A1	L4/5 IT_COL26A1_NTNG1
NEURONS	EXCITATORY NEURONS	L4/5 IT	L4/5 IT_RORB	L4/5 IT_RORB_ATP1A2
NEURONS	EXCITATORY NEURONS	L4/5 IT	L4/5 IT_PRR16	L4/5 IT_PRR16_TSHZ2
NEURONS	EXCITATORY NEURONS	L4/5 IT	L4/5 IT_RORB	L4/5 IT_RORB_FABP3
NEURONS	EXCITATORY NEURONS	L5 IT	L5 IT_CADPS2	L5 IT_CADPS2_GM20642
NEURONS	EXCITATORY NEURONS	OTHER EXCITATORY NEURONS	EXCIT_MFAP4	EXCIT_MFAP4
NEURONS	EXCITATORY NEURONS	L4/5 IT	L4/5 IT_RORB	L4/5 IT_RORB_SATB2
NEURONS	EXCITATORY NEURONS	L5 IT	L5 IT_CADPS2	L5 IT_CADPS2_GM2164
NEURONS	EXCITATORY NEURONS	L2/3 IT	L2/3 IT_MEIS2	L2/3 IT_MEIS2_TAC1
NEURONS	EXCITATORY NEURONS	L5/6 NP	L5/6NP_CCK	L5/6NP_CCK_BHLHE22
NEURONS	EXCITATORY NEURONS	OTHER EXCITATORY NEURONS	EXCIT_ISLR2	EXCIT_ISLR2
NEURONS	EXCITATORY NEURONS	OTHER EXCITATORY NEURONS	EXCIT_IGFBPL1	EXCIT_IGFBPL1
NEURONS	EXCITATORY NEURONS	OTHER EXCITATORY NEURONS	EXCIT_NEUROD1	EXCIT_NEUROD1
NEURONS	EXCITATORY NEURONS	L2/3 IT	L2/3 IT_MEIS2	L2/3 IT_MEIS2_CNTN5
NEURONS	EXCITATORY NEURONS	OTHER EXCITATORY NEURONS	EXCIT_IGFBPL1	EXCIT_IGFBPL1
NEURONS	EXCITATORY NEURONS	L5 IT	L5 IT_CDH12	L5 IT_CDH12_TSHZ2
NEURONS	EXCITATORY NEURONS	OTHER EXCITATORY NEURONS	EXCIT_NDNF	EXCIT_NDNF
NEURONS	EXCITATORY NEURONS	L4/5 IT	L4/5 IT_RORB	L4/5 IT_RORB_FABP3
NEURONS	EXCITATORY NEURONS	L5 IT	L5 IT_ST6GALNAC5	L5 IT_ST6GALNAC5_LMO1
NEURONS	EXCITATORY NEURONS	L5 IT	L5 IT_ST6GALNAC5	L5 IT_ST6GALNAC5_MEGF11
NEURONS	EXCITATORY NEURONS	L5 IT	L5 IT_CADPS2	L5 IT_CADPS2_TMEM267
NEURONS	EXCITATORY NEURONS	L4/5 IT	L4/5 IT_RORB	L4/5 IT_RORB_CNTN5
NEURONS	EXCITATORY NEURONS	L6 IT	L6 IT_NR2F1	L6 IT_NR2F1
NEURONS	EXCITATORY NEURONS	L6 IT	L6 IT_RAC3	L6 IT_RAC3
NEURONS	EXCITATORY NEURONS	L5 IT	L5 IT_CADPS2	L5 IT_CADPS2_HEXB
NEURONS	EXCITATORY NEURONS	OTHER EXCITATORY NEURONS	EXCIT_NDNF	EXCIT_NDNF
NEURONS	EXCITATORY NEURONS	OTHER EXCITATORY NEURONS	EXCIT_MFAP4	EXCIT_MFAP4
NEURONS	EXCITATORY NEURONS	L5 IT	L5 IT_GM49678	L5 IT_GM49678_CPNE4
NEURONS	EXCITATORY NEURONS	L5 IT	L5 IT_CDH12	L5 IT_CDH12_PROX1
NEURONS	EXCITATORY NEURONS	OTHER EXCITATORY NEURONS	EXCIT_ARX	EXCIT_ARX
NEURONS	EXCITATORY NEURONS	L5 IT	L5 IT_CADPS2	L5 IT_CADPS2_GRIK3
NEURONS	EXCITATORY NEURONS	L2/3 IT	L2/3 IT_MEIS2	L2/3 IT_MEIS2_NXPH1
NEURONS	EXCITATORY NEURONS	L5 IT	L5 IT_CADPS2	L5 IT_CADPS2_GM38505
NEURONS	EXCITATORY NEURONS	L4/5 IT	L4/5 IT_COL26A1	L4/5 IT_COL26A1_TAFA1
NEURONS	EXCITATORY NEURONS	L5 IT	L5 IT_CADPS2	L5 IT_CADPS2_DOCK8
NEURONS	EXCITATORY NEURONS	L4/5 IT	L4/5 IT_RORB	L4/5 IT_RORB_GNB3
NEURONS	EXCITATORY NEURONS	L2/3 IT	L2/3 IT_CUX1	L2/3 IT_CUX1_DRD3
NEURONS	EXCITATORY NEURONS	L4/5 IT	L4/5 IT_PRR16	L4/5 IT_PRR16_GM29678
NEURONS	INHIBITORY NEURONS	SST-LIKE	SST-LIKE_BEX3	SST-LIKE_BEX3_MT-RNR2
NEURONS	INHIBITORY NEURONS	OTHER INHIBITORY NEURONS	INHIB_TAC1	INHIB_TAC1
NEURONS	INHIBITORY NEURONS	SST-LIKE	SST-LIKE_SNHG11	SST-LIKE_SNHG11
NEURONS	INHIBITORY NEURONS	OTHER INHIBITORY NEURONS	INHIB_PENK	INHIB_PENK
NEURONS	INHIBITORY NEURONS	PALVB-LIKE	PALVB-LIKE_NXPH1	PALVB-LIKE_NXPH1
NEURONS	INHIBITORY NEURONS	OTHER INHIBITORY NEURONS	INHIB_PENK	INHIB_PENK_RGS9
NEURONS	INHIBITORY NEURONS	PALVB-LIKE	PALVB-LIKE_NXPH1	PALVB-LIKE_NXPH1
NEURONS	INHIBITORY NEURONS	SST-LIKE	SST-LIKE_MAF	SST-LIKE_MAF
NEURONS	INHIBITORY NEURONS	SST-LIKE	SST-LIKE_MAF	SST-LIKE_MAF
NEURONS	INHIBITORY NEURONS	VIP-LIKE	VIP-LIKE_ADARB2	VIP-LIKE_ADARB2
NEURONS	INHIBITORY NEURONS	SST-LIKE	SST-LIKE_RGS9	SST-LIKE_RGS9
NEURONS	INHIBITORY NEURONS	PALVB-LIKE	PALVB-LIKE_GAD2	PALVB-LIKE_GAD2_GAD1
NEURONS	INHIBITORY NEURONS	SNCG-LIKE	SNCG-LIKE_DLX1	SNCG-LIKE_DLX1
NEURONS	INHIBITORY NEURONS	MEIS2-LIKE	MEIS2-LIKE_DLX2	MEIS2-LIKE_DLX2
NEURONS	INHIBITORY NEURONS	OTHER INHIBITORY NEURONS	INHIB_FOXP2	INHIB_FOXP2
NEURONS	INHIBITORY NEURONS	OTHER INHIBITORY NEURONS	INHIB_FOXP2	INHIB_FOXP2_ISL1
NEURONS	INHIBITORY NEURONS	VIP-LIKE	VIP-LIKE_ADARB2	VIP-LIKE_ADARB2
NEURONS	INHIBITORY NEURONS	OTHER INHIBITORY NEURONS	INHIB_GNAL	INHIB_GNAL
NEURONS	INHIBITORY NEURONS	PALVB-LIKE	PALVB-LIKE_NXPH1	PALVB-LIKE_NXPH1
NEURONS	INHIBITORY NEURONS	PALVB-LIKE	PALVB-LIKE_NXPH1	PALVB-LIKE_NXPH1
NEURONS	INHIBITORY NEURONS	OTHER INHIBITORY NEURONS	INHIB_FOXP2	INHIB_FOXP2
NEURONS	INHIBITORY NEURONS	OTHER INHIBITORY NEURONS	INHIB_GNAL	INHIB_GNAL
NEURONS	INHIBITORY NEURONS	PALVB-LIKE	PALVB-LIKE_NXPH1	PALVB-LIKE_NXPH1
NEURONS	INHIBITORY NEURONS	SST-LIKE	SST-LIKE_DLX2	SST-LIKE_DLX2
NEURONS	INHIBITORY NEURONS	SST-LIKE	SST-LIKE_RGS9	SST-LIKE_RGS9
NEURONS	INHIBITORY NEURONS	OTHER INHIBITORY NEURONS	INHIB_ISL1	INHIB_ISL1
NEURONS	INHIBITORY NEURONS	PALVB-LIKE	PALVB-LIKE_NXPH1	PALVB-LIKE_NXPH1
NEURONS	INHIBITORY NEURONS	SST-LIKE	SST-LIKE_ADARB2	SST-LIKE_ADARB2
NEURONS	INHIBITORY NEURONS	OTHER INHIBITORY NEURONS	INHIB_PENK	INHIB_PENK
NEURONS	INHIBITORY NEURONS	OTHER INHIBITORY NEURONS	INHIB_BCL11B	INHIB_BCL11B
NEURONS	INHIBITORY NEURONS	PALVB-LIKE	PALVB-LIKE_NXPH1	PALVB-LIKE_NXPH1
NEURONS	INHIBITORY NEURONS	SST-LIKE	SST-LIKE_MAF	SST-LIKE_MAF_NXPH1
NEURONS	INHIBITORY NEURONS	MEIS2-LIKE	MEIS2-LIKE_DLX1	MEIS2-LIKE_DLX1
NEURONS	INHIBITORY NEURONS	MEIS2-LIKE	MEIS2-LIKE_SIX3	MEIS2-LIKE_SIX3
NEURONS	INHIBITORY NEURONS	PALVB-LIKE	PALVB-LIKE_NXPH1	PALVB-LIKE_NXPH1
NEURONS	INHIBITORY NEURONS	MEIS2-LIKE	MEIS2-LIKE_DLX1	MEIS2-LIKE_DLX1
NEURONS	INHIBITORY NEURONS	SST-LIKE	SST-LIKE_NXPH1	SST-LIKE_NXPH1
NEURONS	INHIBITORY NEURONS	VIP-LIKE	VIP-LIKE_CNR1	VIP-LIKE_CNR1
NEURONS	INHIBITORY NEURONS	OTHER INHIBITORY NEURONS	INHIB_FOXP2	INHIB_FOXP2
NEURONS	INHIBITORY NEURONS	PALVB-LIKE	PALVB-LIKE_NXPH1	PALVB-LIKE_NXPH1
NEURONS	INHIBITORY NEURONS	OTHER INHIBITORY NEURONS	INHIB_EBF1	INHIB_EBF1
NEURONS	INHIBITORY NEURONS	VIP-LIKE	VIP-LIKE_ADARB2	VIP-LIKE_ADARB2
NEURONS	INHIBITORY NEURONS	SST-LIKE	SST-LIKE_NXPH1	SST-LIKE_NXPH1
NEURONS	INHIBITORY NEURONS	SST-LIKE	SST-LIKE_CACNA2D2	SST-LIKE_CACNA2D2
NEURONS	INHIBITORY NEURONS	PALVB-LIKE	PALVB-LIKE_NPY	PALVB-LIKE_NPY_SST
NEURONS	INHIBITORY NEURONS	PALVB-LIKE	PALVB-LIKE_MAF	PALVB-LIKE_MAF
NEURONS	INHIBITORY NEURONS	MEIS2-LIKE	MEIS2-LIKE_DLX1	MEIS2-LIKE_DLX1
NEURONS	INHIBITORY NEURONS	MEIS2-LIKE	MEIS2-LIKE_DLX2	MEIS2-LIKE_DLX2
NON-NEURONS	ASTRO-EPENDYMAL CELLS	ASTROCYTES	AST_SLC7A10	AST_SLC7A10_MLC1
NON-NEURONS	ASTRO-EPENDYMAL CELLS	ASTROCYTES	AST_SLC7A10	AST_SLC7A10_ATP1A2
NON-NEURONS	ASTRO-EPENDYMAL CELLS	ASTROCYTES	AST_SLC7A10	AST_SLC7A10_ATP1A2
NON-NEURONS	ASTRO-EPENDYMAL CELLS	ASTROCYTES	AST_AQP4+GFAP	AST_AQP4+GFAP_ALDOC
NON-NEURONS	ASTRO-EPENDYMAL CELLS	ASTROCYTES	AST_AQP4+GFAP	AST_AQP4+GFAP_TNC
NON-NEURONS	ASTRO-EPENDYMAL CELLS	ASTROCYTES	AST_AQP4+GFAP	AST_AQP4+GFAP_ALDOC
NON-NEURONS	ASTRO-EPENDYMAL CELLS	ASTROCYTES	AST_AQP4+GFAP	AST_AQP4+GFAP_ATP1A2
NON-NEURONS	ASTRO-EPENDYMAL CELLS	ASTROCYTES	AST_AQP4+GFAP	AST_AQP4+GFAP_BCAN
NON-NEURONS	ASTRO-EPENDYMAL CELLS	EPENDYMAL-LIKE CELLS	EPENDYMAL CELLS	EPENDYMAL CELLS_FOXJ1
NON-NEURONS	ASTRO-EPENDYMAL CELLS	EPENDYMAL-LIKE CELLS	CHORID PLEXUS CELLS	CHORID PLEXUS CELLS_1500015O10RIK
NON-NEURONS	ASTRO-EPENDYMAL CELLS	ASTROCYTES	AST_SLC7A10	AST_SLC7A10_ATP1A2
NON-NEURONS	ASTRO-EPENDYMAL CELLS	ASTROCYTES	AST_AQP4+GFAP	AST_AQP4+GFAP
NON-NEURONS	ASTRO-EPENDYMAL CELLS	ASTROCYTES	AST_SLC7A10	AST_SLC7A10_GJA1
NON-NEURONS	ASTRO-EPENDYMAL CELLS	EPENDYMAL-LIKE CELLS	CHORID PLEXUS CELLS	CHORID PLEXUS CELLS_CALML4
NON-NEURONS	ASTRO-EPENDYMAL CELLS	ASTROCYTES	AST_SLC7A10	AST_SLC7A10_ATP1A2
NON-NEURONS	ASTRO-EPENDYMAL CELLS	ASTROCYTES	AST_SLC7A10	AST_SLC7A10_ATP1A2
NON-NEURONS	ASTRO-EPENDYMAL CELLS	ASTROCYTES	AST_TOP2A	AST_TOP2A_CENPA
NON-NEURONS	ASTRO-EPENDYMAL CELLS	ASTROCYTES	AST_AQP4+GFAP	AST_AQP4+GFAP_SLC1A3
NON-NEURONS	ASTRO-EPENDYMAL CELLS	ASTROCYTES	AST_SLC7A10	AST_SLC7A10_ATP1A2
NON-NEURONS	ASTRO-EPENDYMAL CELLS	ASTROCYTES	AST_AQP4+GFAP	AST_AQP4+GFAP_ALDOC
NON-NEURONS	ASTRO-EPENDYMAL CELLS	EPENDYMAL-LIKE CELLS	CHORID PLEXUS CELLS	CHORID PLEXUS CELLS_CALML4
NON-NEURONS	ASTRO-EPENDYMAL CELLS	ASTROCYTES	AST_SLC7A10	AST_SLC7A10_ATP1A2
NON-NEURONS	ASTRO-EPENDYMAL CELLS	ASTROCYTES	AST_SLC7A10	AST_SLC7A10_ATP1A2
NON-NEURONS	ASTRO-EPENDYMAL CELLS	ASTROCYTES	AST_SLC7A10	AST_SLC7A10_ALDOC
NON-NEURONS	ASTRO-EPENDYMAL CELLS	EPENDYMAL-LIKE CELLS	CHORID PLEXUS CELLS	CHORID PLEXUS CELLS_CALML4
NON-NEURONS	ASTRO-EPENDYMAL CELLS	ASTROCYTES	AST_AQP4+GFAP	AST_AQP4+GFAP_MLC1
NON-NEURONS	ASTRO-EPENDYMAL CELLS	ASTROCYTES	AST_AQP4+GFAP	AST_AQP4+GFAP_PDGFRA
NON-NEURONS	ASTRO-EPENDYMAL CELLS	ASTROCYTES	AST_AQP4+GFAP	AST_AQP4+GFAP_CSF1R
NON-NEURONS	IMMUNE CELLS	MICROGLIA	MGL_1	MGL_1_CTSS
NON-NEURONS	IMMUNE CELLS	MICROGLIA	MGL_1	MGL_1_CTSS
NON-NEURONS	IMMUNE CELLS	MICROGLIA	MGL_2	MGL_2_CTSS
NON-NEURONS	IMMUNE CELLS	MICROGLIA	MGL_1	MGL_1_FCER1G
NON-NEURONS	IMMUNE CELLS	MICROGLIA	MGL_1	MGL_1_TREM2
NON-NEURONS	IMMUNE CELLS	MICROGLIA	MGL_1	MGL_1_CSF1R
NON-NEURONS	IMMUNE CELLS	MICROGLIA	MGL_1	MGL_1_HEXB
NON-NEURONS	IMMUNE CELLS	MICROGLIA	MGL_1	MGL_1_CSF1R
NON-NEURONS	IMMUNE CELLS	MICROGLIA	MGL_2	MGL_2_CTSS
NON-NEURONS	IMMUNE CELLS	PERIVASCULAR MACROPHAGES	PVM_MS4A4A	PVM_MS4A4A_MRC1
NON-NEURONS	IMMUNE CELLS	MICROGLIA	MGL_1	MGL_1_CX3CR1
NON-NEURONS	IMMUNE CELLS	PERIVASCULAR MACROPHAGES	PVM_CD74	PVM_CD74_FCER1G
NON-NEURONS	IMMUNE CELLS	MICROGLIA	MGL_1	MGL_1_LAPTM5
NON-NEURONS	PRECURSORS AND MATURE OLIGODENDROCYTES	MATURE OLIGODENDROCYTES	M_OLIGO_NINJ2	M_OLIGO_NINJ2_MOBP
NON-NEURONS	PRECURSORS AND MATURE OLIGODENDROCYTES	MATURE OLIGODENDROCYTES	M_OLIGO_NINJ2	M_OLIGO_NINJ2_MOBP
NON-NEURONS	PRECURSORS AND MATURE OLIGODENDROCYTES	MATURE OLIGODENDROCYTES	M_OLIGO_NINJ2	M_OLIGO_NINJ2_MOBP
NON-NEURONS	PRECURSORS AND MATURE OLIGODENDROCYTES	MATURE OLIGODENDROCYTES	M_OLIGO_NINJ2	M_OLIGO_NINJ2_MOBP
NON-NEURONS	PRECURSORS AND MATURE OLIGODENDROCYTES	OLIGODENDROCYTE PRECURSOR CELLS	OPC_PDGFRA	OPC_PDGFRA
NON-NEURONS	PRECURSORS AND MATURE OLIGODENDROCYTES	MATURE OLIGODENDROCYTES	M_OLIGO_OPALIN	M_OLIGO_OPALIN_MOBP
NON-NEURONS	PRECURSORS AND MATURE OLIGODENDROCYTES	MATURE OLIGODENDROCYTES	M_OLIGO_NINJ2	M_OLIGO_NINJ2_PLP1
NON-NEURONS	PRECURSORS AND MATURE OLIGODENDROCYTES	MATURE OLIGODENDROCYTES	M_OLIGO_OPALIN	M_OLIGO_OPALIN_MOBP
NON-NEURONS	PRECURSORS AND MATURE OLIGODENDROCYTES	MATURE OLIGODENDROCYTES	MFOL	MFOL_MOBP
NON-NEURONS	PRECURSORS AND MATURE OLIGODENDROCYTES	MATURE OLIGODENDROCYTES	M_OLIGO_NINJ2	M_OLIGO_NINJ2_MOBP
NON-NEURONS	PRECURSORS AND MATURE OLIGODENDROCYTES	OLIGODENDROCYTE PRECURSOR CELLS	OPC_SERPINE2	OPC_SERPINE2
NON-NEURONS	PRECURSORS AND MATURE OLIGODENDROCYTES	MATURE OLIGODENDROCYTES	M_OLIGO_OPALIN	M_OLIGO_OPALIN_TRF
NON-NEURONS	PRECURSORS AND MATURE OLIGODENDROCYTES	MATURE OLIGODENDROCYTES	M_OLIGO_NINJ2	M_OLIGO_NINJ2_MOBP
NON-NEURONS	PRECURSORS AND MATURE OLIGODENDROCYTES	MATURE OLIGODENDROCYTES	M_OLIGO_OPALIN	M_OLIGO_OPALIN_OLIG1
NON-NEURONS	PRECURSORS AND MATURE OLIGODENDROCYTES	OLIGODENDROCYTE PRECURSOR CELLS	OPC_PDGFRA	OPC_PDGFRA
NON-NEURONS	PRECURSORS AND MATURE OLIGODENDROCYTES	MATURE OLIGODENDROCYTES	M_OLIGO_OPALIN	M_OLIGO_OPALIN_MOG
NON-NEURONS	PRECURSORS AND MATURE OLIGODENDROCYTES	MATURE OLIGODENDROCYTES	NFOL	NFOL_MOBP
NON-NEURONS	PRECURSORS AND MATURE OLIGODENDROCYTES	OLIGODENDROCYTE PRECURSOR CELLS	OPC_PDGFRA	OPC_PDGFRA
NON-NEURONS	PRECURSORS AND MATURE OLIGODENDROCYTES	OLIGODENDROCYTE PRECURSOR CELLS	OPC_PDGFRA	OPC_PDGFRA
NON-NEURONS	PRECURSORS AND MATURE OLIGODENDROCYTES	MATURE OLIGODENDROCYTES	M_OLIGO_OPALIN	M_OLIGO_OPALIN_MOBP
NON-NEURONS	PRECURSORS AND MATURE OLIGODENDROCYTES	OLIGODENDROCYTE PRECURSOR CELLS	OPC_OLIG1	OPC_OLIG1_PDGFRA
NON-NEURONS	PRECURSORS AND MATURE OLIGODENDROCYTES	OLIGODENDROCYTE PRECURSOR CELLS	OPC_LHFPL3	OPC_LHFPL3
NON-NEURONS	PRECURSORS AND MATURE OLIGODENDROCYTES	OLIGODENDROCYTE PRECURSOR CELLS	OPC_OLIG1	OPC_OLIG1
NON-NEURONS	PRECURSORS AND MATURE OLIGODENDROCYTES	OLIGODENDROCYTE PRECURSOR CELLS	OPC_PDGFRA	OPC_PDGFRA
NON-NEURONS	PRECURSORS AND MATURE OLIGODENDROCYTES	MATURE OLIGODENDROCYTES	MFOL	MFOL_MOBP
NON-NEURONS	PRECURSORS AND MATURE OLIGODENDROCYTES	MATURE OLIGODENDROCYTES	M_OLIGO_OPALIN	M_OLIGO_OPALIN_MOG
NON-NEURONS	PRECURSORS AND MATURE OLIGODENDROCYTES	MATURE OLIGODENDROCYTES	M_OLIGO_OPALIN	M_OLIGO_OPALIN_MOBP
NON-NEURONS	PRECURSORS AND MATURE OLIGODENDROCYTES	OLIGODENDROCYTE PRECURSOR CELLS	OPC_BCAS1	OPC_BCAS1
NON-NEURONS	PRECURSORS AND MATURE OLIGODENDROCYTES	MATURE OLIGODENDROCYTES	M_OLIGO_NINJ2	M_OLIGO_NINJ2_MOBP
NON-NEURONS	PRECURSORS AND MATURE OLIGODENDROCYTES	OLIGODENDROCYTE PRECURSOR CELLS	OPC_LHFPL3	OPC_LHFPL3
NON-NEURONS	PRECURSORS AND MATURE OLIGODENDROCYTES	MATURE OLIGODENDROCYTES	M_OLIGO_NINJ2	M_OLIGO_NINJ2_MOBP
NON-NEURONS	PRECURSORS AND MATURE OLIGODENDROCYTES	OLIGODENDROCYTE PRECURSOR CELLS	OPC_PDGFRA	OPC_PDGFRA
NON-NEURONS	PRECURSORS AND MATURE OLIGODENDROCYTES	OLIGODENDROCYTE PRECURSOR CELLS	OPC_PDGFRA	OPC_PDGFRA
NON-NEURONS	PRECURSORS AND MATURE OLIGODENDROCYTES	MATURE OLIGODENDROCYTES	COP	COP_ENPP6
NON-NEURONS	PRECURSORS AND MATURE OLIGODENDROCYTES	OLIGODENDROCYTE PRECURSOR CELLS	OPC_TOP2A	OPC_TOP2A
NON-NEURONS	PRECURSORS AND MATURE OLIGODENDROCYTES	OLIGODENDROCYTE PRECURSOR CELLS	OPC_PDGFRA	OPC_PDGFRA
NON-NEURONS	PRECURSORS AND MATURE OLIGODENDROCYTES	OLIGODENDROCYTE PRECURSOR CELLS	OPC_PDGFRA	OPC_PDGFRA
NON-NEURONS	PRECURSORS AND MATURE OLIGODENDROCYTES	MATURE OLIGODENDROCYTES	COP	COP_OLIG1
NON-NEURONS	PRECURSORS AND MATURE OLIGODENDROCYTES	MATURE OLIGODENDROCYTES	COP	COP_BCAS1
NON-NEURONS	PRECURSORS AND MATURE OLIGODENDROCYTES	OLIGODENDROCYTE PRECURSOR CELLS	OPC_OLIG2	OPC_OLIG2
NON-NEURONS	PRECURSORS AND MATURE OLIGODENDROCYTES	MATURE OLIGODENDROCYTES	COP	COP_ENPP6
NON-NEURONS	PRECURSORS AND MATURE OLIGODENDROCYTES	MATURE OLIGODENDROCYTES	NFOL	NFOL_MOBP
NON-NEURONS	PRECURSORS AND MATURE OLIGODENDROCYTES	MATURE OLIGODENDROCYTES	M_OLIGO_OPALIN	M_OLIGO_OPALIN_MAG
NON-NEURONS	PRECURSORS AND MATURE OLIGODENDROCYTES	OLIGODENDROCYTE PRECURSOR CELLS	OPC_PDGFRA	OPC_PDGFRA
NON-NEURONS	PRECURSORS AND MATURE OLIGODENDROCYTES	OLIGODENDROCYTE PRECURSOR CELLS	OPC_NEU4	OPC_NEU4
NON-NEURONS	PROGENITOR CELLS	NEURONAL INTERMIIDATE PROGENITOR	NIP_TOP2A	NIP_TOP2A
NON-NEURONS	PROGENITOR CELLS	NEURONAL INTERMIIDATE PROGENITOR	NIP_UBE2C	NIP_UBE2C
NON-NEURONS	PROGENITOR CELLS	NEURONAL INTERMIIDATE PROGENITOR	NIP_CCND2	NIP_CCND2
NON-NEURONS	PROGENITOR CELLS	GRANULE NEUROBLASTS	DGNBL1	DGNBL1_EOMES
NON-NEURONS	PROGENITOR CELLS	NEURONAL INTERMIIDATE PROGENITOR	NIP_HMGB2	NIP_HMGB2
NON-NEURONS	PROGENITOR CELLS	NEURONAL INTERMIIDATE PROGENITOR	NIP_GM28661	NIP_GM28661
NON-NEURONS	PROGENITOR CELLS	NEURONAL INTERMIIDATE PROGENITOR	NIP_CENPA	NIP_CENPA
NON-NEURONS	PROGENITOR CELLS	GRANULE NEUROBLASTS	DGNBL2	DGNBL2_FABP7
NON-NEURONS	PROGENITOR CELLS	NEURONAL INTERMIIDATE PROGENITOR	NIP_TOP2A	NIP_TOP2A
NON-NEURONS	PROGENITOR CELLS	NEURONAL INTERMIIDATE PROGENITOR	NIP_TOP2A	NIP_TOP2A
NON-NEURONS	PROGENITOR CELLS	GRANULE NEUROBLASTS	DGNBL1	DGNBL1_MDK
NON-NEURONS	PROGENITOR CELLS	NEURONAL INTERMIIDATE PROGENITOR	NIP_TOP2A	NIP_TOP2A
NON-NEURONS	VASCULAR CELLS	VASCULAR ENDOTHELIAL CELLS	VECC	VECC_CLDN5
NON-NEURONS	VASCULAR CELLS	VASCULAR ENDOTHELIAL CELLS	VECA	VECA_LY6C1
NON-NEURONS	VASCULAR CELLS	VASCULAR ENDOTHELIAL CELLS	VECV	VECV_CLDN5
NON-NEURONS	VASCULAR CELLS	PERICYTES	PER_2+VENC	PER_2+VENC_FLT1
NON-NEURONS	VASCULAR CELLS	VASCULAR ENDOTHELIAL CELLS	VECV	VECV_FLT1
NON-NEURONS	VASCULAR CELLS	PERICYTES	PER_1	PER_1_VTN
NON-NEURONS	VASCULAR CELLS	PERICYTES	PER_2+VENC	PER_2+VENC_CLDN5
NON-NEURONS	VASCULAR CELLS	VASCULAR ENDOTHELIAL CELLS	VECC	VECC_CLDN5
NON-NEURONS	VASCULAR CELLS	PERICYTES	PER_2+VENC	PER_2+VENC_FLT1
NON-NEURONS	VASCULAR CELLS	PERICYTES	PER_2+VENC	PER_2+VENC_FLT1
NON-NEURONS	VASCULAR CELLS	VASCULAR ENDOTHELIAL CELLS	VECV	VECV_CLDN5
NON-NEURONS	VASCULAR CELLS	VASCULAR ENDOTHELIAL CELLS	VECC	VECC_LY6C1
NON-NEURONS	VASCULAR CELLS	VASCULAR ENDOTHELIAL CELLS	VECV	VECV_FOS
NON-NEURONS	VASCULAR CELLS	VASCULAR ENDOTHELIAL CELLS	VECC	VECC_CLDN5
NON-NEURONS	VASCULAR CELLS	PERICYTES	PER_3	PER_3_ACTA2
NON-NEURONS	VASCULAR CELLS	PERICYTES	PER_1	PER_1_VTN
NON-NEURONS	VASCULAR CELLS	PERICYTES	PER_3	PER_3_ALDOC
NON-NEURONS	VASCULAR CELLS	PERICYTES	PER_1	PER_1_RGS5
NON-NEURONS	VASCULAR CELLS	PERICYTES	PER_2+VENC	PER_2+VENC_KDR
NON-NEURONS	VASCULAR CELLS	PERICYTES	PER_3	PER_3_ACTA2
NON-NEURONS	VASCULAR CELLS	PERICYTES	PER_3	PER_3_ACTA2
NON-NEURONS	VASCULAR CELLS	PERICYTES	PER_3	PER_3_APOD
NON-NEURONS	VASCULAR CELLS	PERICYTES	PER_2+VENC	PER_2+VENC_RGS5
NON-NEURONS	VASCULAR CELLS	VASCULAR ENDOTHELIAL CELLS	VECA	VECA_LY6C1
NON-NEURONS	VASCULAR CELLS	PERICYTES	PER_2+VENC	PER_2+VENC_RGS5
NON-NEURONS	VASCULAR CELLS	PERICYTES	PER_3	PER_3_TTR
NON-NEURONS	VASCULAR CELLS	PERICYTES	PER_2+VENC	PER_2+VENC_RGS5
NON-NEURONS	VASCULAR CELLS	VASCULAR ENDOTHELIAL CELLS	VLMC	VLMC_EYA2
NON-NEURONS	VASCULAR CELLS	PERICYTES	PER_2+VENC	PER_2+VENC_MUSTN1
NON-NEURONS	VASCULAR CELLS	PERICYTES	PER_3	PER_3_ACTA2
NON-NEURONS	VASCULAR CELLS	PERICYTES	PER_3	PER_3_AF251705
NON-NEURONS	VASCULAR CELLS	VASCULAR ENDOTHELIAL CELLS	VLMC	VLMC_COL1A1
NON-NEURONS	VASCULAR CELLS	PERICYTES	PER_3	PER_3_GM22
