## Supplemental Table 2 for "Integrative Single-Cell Analysis of Autism Spectrum Disorder Animal Models Reveal Convergent Transcriptomic Dysregulation Involved in Excitatory-Inhibitory Imbalance and Glial Disfunction"

### Sheet: First level
Level	Paper	first_level	Cell_Count	Percentage
first_level	GSE146456	NEURONS	9259	2.95619
first_level	GSE146456	NON-NEURONS	3133	1.0003
first_level	GSE147191	NEURONS	2453	0.783188
first_level	GSE147191	NON-NEURONS	11397	3.63881
first_level	GSE152715	NEURONS	31220	9.96785
first_level	GSE152715	NON-NEURONS	6231	1.98942
first_level	GSE165398	NEURONS	3431	1.09544
first_level	GSE165398	NON-NEURONS	40392	12.8963
first_level	GSE181025	NEURONS	10200	3.25663
first_level	GSE181025	NON-NEURONS	11488	3.66786
first_level	GSE215356	NEURONS	22180	7.08158
first_level	GSE215356	NON-NEURONS	4726	1.50891
first_level	GSE216766	NEURONS	26330	8.40658
first_level	GSE216766	NON-NEURONS	4922	1.57148
first_level	GSE233639	NEURONS	21456	6.85042
first_level	GSE233639	NON-NEURONS	2304	0.735616
first_level	GSE235594	NEURONS	793	0.253187
first_level	GSE235594	NON-NEURONS	11063	3.53217
first_level	GSM6070369	NEURONS	16276	5.19656
first_level	GSM6070369	NON-NEURONS	7213	2.30295
first_level	GSM6668261	NEURONS	56441	18.0204
first_level	GSM6668261	NON-NEURONS	10299	3.28824

### Sheet: Second level
Level	Paper	Cell_Count	Percentage	Cell type
second_level	GSE146456	1229	0.392392	ASTRO-EPENDYMAL CELLS
second_level	GSE146456	6231	1.98942	EXCITATORY NEURONS
second_level	GSE146456	96	0.0306507	IMMUNE CELLS
second_level	GSE146456	3028	0.966773	INHIBITORY NEURONS
second_level	GSE146456	601	0.191886	PRECURSORS AND MATURE OLIGODENDROCYTES
second_level	GSE146456	848	0.270747	PROGENITOR CELLS
second_level	GSE146456	359	0.114621	VASCULAR CELLS
second_level	GSE147191	4913	1.56861	ASTRO-EPENDYMAL CELLS
second_level	GSE147191	1481	0.47285	EXCITATORY NEURONS
second_level	GSE147191	725	0.231476	IMMUNE CELLS
second_level	GSE147191	972	0.310338	INHIBITORY NEURONS
second_level	GSE147191	2240	0.715182	PRECURSORS AND MATURE OLIGODENDROCYTES
second_level	GSE147191	1095	0.349609	PROGENITOR CELLS
second_level	GSE147191	2424	0.773929	VASCULAR CELLS
second_level	GSE152715	2581	0.824056	ASTRO-EPENDYMAL CELLS
second_level	GSE152715	23182	7.40149	EXCITATORY NEURONS
second_level	GSE152715	161	0.0514037	IMMUNE CELLS
second_level	GSE152715	8038	2.56635	INHIBITORY NEURONS
second_level	GSE152715	880	0.280964	PRECURSORS AND MATURE OLIGODENDROCYTES
second_level	GSE152715	1820	0.581085	PROGENITOR CELLS
second_level	GSE152715	789	0.25191	VASCULAR CELLS
second_level	GSE165398	3775	1.20527	ASTRO-EPENDYMAL CELLS
second_level	GSE165398	3098	0.989122	EXCITATORY NEURONS
second_level	GSE165398	3563	1.13759	IMMUNE CELLS
second_level	GSE165398	333	0.106319	INHIBITORY NEURONS
second_level	GSE165398	16714	5.33641	PRECURSORS AND MATURE OLIGODENDROCYTES
second_level	GSE165398	229	0.0731146	PROGENITOR CELLS
second_level	GSE165398	16111	5.14388	VASCULAR CELLS
second_level	GSE181025	1357	0.43326	ASTRO-EPENDYMAL CELLS
second_level	GSE181025	4575	1.4607	EXCITATORY NEURONS
second_level	GSE181025	571	0.182308	IMMUNE CELLS
second_level	GSE181025	5625	1.79594	INHIBITORY NEURONS
second_level	GSE181025	6100	1.94759	PRECURSORS AND MATURE OLIGODENDROCYTES
second_level	GSE181025	401	0.12803	PROGENITOR CELLS
second_level	GSE181025	3059	0.97667	VASCULAR CELLS
second_level	GSE215356	757	0.241693	ASTRO-EPENDYMAL CELLS
second_level	GSE215356	21169	6.75879	EXCITATORY NEURONS
second_level	GSE215356	150	0.0478916	IMMUNE CELLS
second_level	GSE215356	1011	0.32279	INHIBITORY NEURONS
second_level	GSE215356	220	0.0702411	PRECURSORS AND MATURE OLIGODENDROCYTES
second_level	GSE215356	2796	0.8927	PROGENITOR CELLS
second_level	GSE215356	803	0.25638	VASCULAR CELLS
second_level	GSE216766	492	0.157085	ASTRO-EPENDYMAL CELLS
second_level	GSE216766	18361	5.86226	EXCITATORY NEURONS
second_level	GSE216766	769	0.245525	IMMUNE CELLS
second_level	GSE216766	7969	2.54432	INHIBITORY NEURONS
second_level	GSE216766	3471	1.10821	PRECURSORS AND MATURE OLIGODENDROCYTES
second_level	GSE216766	45	0.0143675	PROGENITOR CELLS
second_level	GSE216766	145	0.0462953	VASCULAR CELLS
second_level	GSE233639	891	0.284476	ASTRO-EPENDYMAL CELLS
second_level	GSE233639	15825	5.05257	EXCITATORY NEURONS
second_level	GSE233639	384	0.122603	IMMUNE CELLS
second_level	GSE233639	5631	1.79785	INHIBITORY NEURONS
second_level	GSE233639	843	0.269151	PRECURSORS AND MATURE OLIGODENDROCYTES
second_level	GSE233639	26	0.00830122	PROGENITOR CELLS
second_level	GSE233639	160	0.0510844	VASCULAR CELLS
second_level	GSE235594	1928	0.615567	ASTRO-EPENDYMAL CELLS
second_level	GSE235594	686	0.219024	EXCITATORY NEURONS
second_level	GSE235594	6836	2.18258	IMMUNE CELLS
second_level	GSE235594	107	0.0341627	INHIBITORY NEURONS
second_level	GSE235594	104	0.0332049	PRECURSORS AND MATURE OLIGODENDROCYTES
second_level	GSE235594	150	0.0478916	PROGENITOR CELLS
second_level	GSE235594	2045	0.652923	VASCULAR CELLS
second_level	GSM6070369	1025	0.32726	ASTRO-EPENDYMAL CELLS
second_level	GSM6070369	10934	3.49098	EXCITATORY NEURONS
second_level	GSM6070369	120	0.0383133	IMMUNE CELLS
second_level	GSM6070369	5342	1.70558	INHIBITORY NEURONS
second_level	GSM6070369	363	0.115898	PRECURSORS AND MATURE OLIGODENDROCYTES
second_level	GSM6070369	5158	1.64683	PROGENITOR CELLS
second_level	GSM6070369	547	0.174645	VASCULAR CELLS
second_level	GSM6668261	3634	1.16026	ASTRO-EPENDYMAL CELLS
second_level	GSM6668261	50427	16.1002	EXCITATORY NEURONS
second_level	GSM6668261	674	0.215193	IMMUNE CELLS
second_level	GSM6668261	6014	1.92014	INHIBITORY NEURONS
second_level	GSM6668261	4949	1.58011	PRECURSORS AND MATURE OLIGODENDROCYTES
second_level	GSM6668261	161	0.0514037	PROGENITOR CELLS
second_level	GSM6668261	881	0.281284	VASCULAR CELLS
