## Supplemental Table 3 for "Integrative Single-Cell Analysis of Autism Spectrum Disorder Animal Models Reveal Convergent Transcriptomic Dysregulation Involved in Excitatory-Inhibitory Imbalance and Glial Disfunction"

Classification_Level,"Cell_Type","Marker_Genes"
1 (first_level),"NEURONS","Neurod6, Neurod2, Snap25, Gad1, Gad2, Tubb3"
1 (first_level),"NON-NEURONS","All cells that do not match the NEURONS thresholds"
2 (second_level),"INHIBITORY NEURONS","Gad1, Gad2, Slc32a1"
2 (second_level),"EXCITATORY NEURONS","Slc17a7, Slc17a6, Neurod6, Camk2a"
2 (second_level),"IMMUNE CELLS","Cd74, P2ry12, Tmem119, Aif1"
2 (second_level),"PRECURSORS AND MATURE OLIGODENDROCYTES","Mog, Pdgfra, Olig1, C1ql1"
2 (second_level),"ASTRO-EPENDYMAL CELLS","Gfap, Aqp4, Clic6, Folr1, Ccdc153"
2 (second_level),"PROGENITOR CELLS","Cdca7, Mfap4"
2 (second_level),"VASCULAR CELLS","Ly6c1, Rgs5, Ndufa4l2, Dcn"
3 (third_level),"OLIGOD PRECURS CELLS","Pdgfra, Olig1, C1ql1"
3 (third_level),"MAT OLIGODENDRO","Mog"
3 (third_level),"ASTROCYTES","Gfap, Aqp4"
3 (third_level),"EPENDYM-LIKE","Clic6, Folr1, Ccdc153"
3 (third_level),"GRANULE NEUROBLASTS","Mfap4"
3 (third_level),"NEURONAL INTERMEDIATE PROGENITOR","Cdca7"
3 (third_level),"MICROGLIA","Tmem119, Aif1"
3 (third_level),"PERIVASCULAR MACROPHAGES","Cd74"
3 (third_level),"VASC ENDOTHELIAL","Ly6c1, Dcn"
3 (third_level),"PERICYTES","Rgs5, Ndufa4l2"
3 (third_level),"VIP-LIKE","Vip"
3 (third_level),"PVALB-LIKE","Pvalb, Cntnap4"
3 (third_level),"SST-LIKE","Sst, Reln"
3 (third_level),"SNCG-LIKE","Cnr1, Col25a1"
3 (third_level),"LAMP5-LIKE","Lamp5, Npy"
3 (third_level),"MEIS2-LIKE","Igfbpl1, Tiam2"
3 (third_level),"OTHER INH NEURONS","Gad2"
3 (third_level),"L2/3 IT","Calb1, Rasgrf2"
3 (third_level),"L4/5 IT","Rorb, A830036E02Rik, Kcnh5"
3 (third_level),"L5 IT","Cdh12, Pdzrn3, St6galnac5"
3 (third_level),"L6 IT","Bmpr1b, Il1rapl2, Sulf1, Nr4a2, Tfap2d"
3 (third_level),"L5 ET","Gm2164, Npr3"
3 (third_level),"L5/6 NP","Etv1, Tshz2"
3 (third_level),"L6 CT","Foxp2, Hs3st4"
3 (third_level),"L6b","Cplx3, Ctgf"
3 (third_level),"OTHER EXC NEURONS","Slc17a7, Slc17a6, Neurod6, Camk2a"
4 (fourth_level),"AST_TOP2A","Top2a"
4 (fourth_level),"AST_SLC7A10","Slc7a10"
4 (fourth_level),"AST_AQP4+GFAP","Aqp4, Gfap"
4 (fourth_level),"EPENDYMAL CELLS","Ccdc153"
4 (fourth_level),"CHOROID PLEXUS CELLS","Folr1, Clic6"
4 (fourth_level),"DGNBL2","Gm17750"
4 (fourth_level),"DGNBL1","Mfap4"
4 (fourth_level),"MGL_2","Gas5"
4 (fourth_level),"MGL_1","Tmem119"
4 (fourth_level),"PVM_MS4A4A","Ms4a4a"
4 (fourth_level),"PVM_CD74","Cd74"
4 (fourth_level),"L2/3 IT_CUX1","Cux1"
4 (fourth_level),"L2/3 IT_CUX2","Cux2"
4 (fourth_level),"L2/3 IT_MEIS2","Meis2"
4 (fourth_level),"L4/5 IT_COL26A1","Col26a1"
4 (fourth_level),"L4/5 IT_RORB","Rorb"
4 (fourth_level),"L4/5 IT_PRR16","Prr16"
4 (fourth_level),"L5 IT_DEPTOR","Deptor, Il1rapl2"
4 (fourth_level),"L5 IT_GM49678","Gm49678, Adamts18"
4 (fourth_level),"L5 IT_CADPS2","Cadps2, Enpp2"
4 (fourth_level),"L5 IT_CHRM2","Chrm2, Cwh43"
4 (fourth_level),"L5 IT_CDH12","Cdh12"
4 (fourth_level),"L5 IT_PDZRN3","Pdzrn3"
4 (fourth_level),"L5 IT_ST6GALNAC5","St6galnac5"
4 (fourth_level),"L5/6NP_TLE4 (example: g190)","Specific marker for cluster g190"
4 (fourth_level),"L5/6NP_RELN (example: g196)","Specific marker for cluster g196"
4 (fourth_level),"L5/6NP_CCK (example: g229)","Specific marker for cluster g229"
4 (fourth_level),"L6 IT_IGFBPL1 (example: g166)","Specific marker for cluster g166"
4 (fourth_level),"L6 IT_NR2F1 (example: g260)","Specific marker for cluster g260"
4 (fourth_level),"L6 IT_RAC3 (example: g266)","Specific marker for cluster g266"
4 (fourth_level),"COP","Neu4, Brca1"
4 (fourth_level),"NFOL","Cnksr3"
4 (fourth_level),"MFOL","Tmem141"
4 (fourth_level),"M_OLIGO_NINJ2","Ninj2"
4 (fourth_level),"M_OLIGO_OPALIN","Opalin"
4 (fourth_level),"MEIS2-LIKE_DLX2 (examples: g104, g305)","Dlx2"
4 (fourth_level),"MEIS2-LIKE_SIX3 (example: g230)","Six3"
4 (fourth_level),"MEIS2-LIKE_DLX1 (examples: g237, g293, g220)","Dlx1"
4 (fourth_level),"NIP_TOP2A (examples: g30, g218, g223, g300)","Top2a"
4 (fourth_level),"OPC_PDGFRa (examples: g59, g147, g169...)","Pdgfra"
4 (fourth_level),"PALVB-LIKE_NXPH1 (examples: g57, g78...)","Nxph1"
4 (fourth_level),"PER_1","Anpep"
4 (fourth_level),"PER_2+VENC","Flt1, Tbxa2r"
4 (fourth_level),"PER_3","Ndufa4l2, Rgs5"
4 (fourth_level),"VECA","Sema3g"
4 (fourth_level),"VLMC","Dcn"
4 (fourth_level),"VECC","Ecscr"
4 (fourth_level),"VECV","Ly6c1"
4 (fourth_level),"SNCG-LIKE_DLX1 (example: g103)","Dlx1"
4 (fourth_level),"SST-LIKE_BEX3 (example: g11)","Bex3"
4 (fourth_level),"VIP-LIKE_ADARB2 (examples: g92, g139, g267)","Adarb2"
4 (fourth_level),"VIP-LIKE_CNR1 (example: g248)","Cnr1"
5 (fifth_level),"fifth_level = fourth_level + UPPER CASE gene from filtered_genes","No new unique marker genes, just a more specific label"
