## Supplemental Table 7 for "Integrative Single-Cell Analysis of Autism Spectrum Disorder Animal Models Reveal Convergent Transcriptomic Dysregulation Involved in Excitatory-Inhibitory Imbalance and Glial Disfunction"

### Sheet: Sheet 1
cluster	spearman_cor	p_value
L4/5 IT	0.51497	4.31039e-07
PALVB-LIKE	0.5	0.266667
L2/3 IT	0.341076	1.37598e-13
SNCG-LIKE	0.300752	0.197072
L5/6 NP	0.298718	0.0168141
L6 IT	0.188316	0.139165
L5 IT	0.0864209	0.0595765
EPENDYMAL-LIKE CELLS	0.0795156	0.0152523
MICROGLIA	0.0435527	0.664914
MEIS2-LIKE	0.0278715	0.805783
OTHER EXCITATORY NEURONS	0.0159503	0.715307
OLIGODENDROCYTE PRECURSOR CELLS	0.00825003	0.921193
MATURE OLIGODENDROCYTES	-0.0564697	0.095806
VASCULAR ENDOTHELIAL CELLS	-0.135215	0.00326911
ASTROCYTES	-0.176258	0.000221314
SST-LIKE	-0.249837	0.00696678
PERICYTES	-0.30201	2.97416e-08
GRANULE NEUROBLASTS	-0.345072	0.0023904
OTHER INHIBITORY NEURONS	-0.559354	0
PERIVASCULAR MACROPHAGES	-1	0.333333
