## Supplemental Table 10 for "Integrative Single-Cell Analysis of Autism Spectrum Disorder Animal Models Reveal Convergent Transcriptomic Dysregulation Involved in Excitatory-Inhibitory Imbalance and Glial Disfunction"

### Sheet: Dados
ID	CELLTYPE	REFERENCE	Rho Corr	P_value
cor	IMMUNE CELLS	Wilson et al., 2023	0.479702	1.47391e-12
cor1	IMMUNE CELLS	Ji et al., 2023	0.094747	0.121789
cor2	IMMUNE CELLS	Ghirardini et al., 2023	0.302188	5.60479e-05
cor3	IMMUNE CELLS	Ba et al., 2023	-0.131964	0.0441859
cor4	IMMUNE CELLS	Dugger et al., 2023	0.107252	0.107825
cor5	IMMUNE CELLS	Chen et al., 2022	0.209512	0.000923392
cor6	IMMUNE CELLS	Zhang et al., 2020	0.0997752	0.130534
cor7	IMMUNE CELLS	Zhang et al., 2024	0.892669	1.39469e-90
cor8	IMMUNE CELLS	Pollina et al., 2023	0.344556	1.16567e-08
cor9	IMMUNE CELLS	Xing et al., 2023	0.0408029	0.507576
cor10	IMMUNE CELLS	Donnard et al., 2022	0.0123865	0.865312
cor11	ASTRO-EPENDYMAL CELLS	Wilson et al., 2023	-0.346661	3.83865e-69
cor12	ASTRO-EPENDYMAL CELLS	Ji et al., 2023	0.0383351	0.0566354
cor13	ASTRO-EPENDYMAL CELLS	Ghirardini et al., 2023	-0.00639953	0.761592
cor14	ASTRO-EPENDYMAL CELLS	Ba et al., 2023	0.0479545	0.0163172
cor15	ASTRO-EPENDYMAL CELLS	Dugger et al., 2023	0.168604	5.93895e-13
cor16	ASTRO-EPENDYMAL CELLS	Chen et al., 2022	0.194665	3.67657e-21
cor17	ASTRO-EPENDYMAL CELLS	Zhang et al., 2020	-0.0320543	0.0874846
cor18	ASTRO-EPENDYMAL CELLS	Zhang et al., 2024	0.794015	0
cor19	ASTRO-EPENDYMAL CELLS	Pollina et al., 2023	0.0309334	0.15001
cor20	ASTRO-EPENDYMAL CELLS	Xing et al., 2023	-0.103598	2.00834e-07
cor21	ASTRO-EPENDYMAL CELLS	Donnard et al., 2022	0.562157	1.00164e-180
cor22	INHIBITORY NEURONS	Wilson et al., 2023	0.0271365	0.38314
cor23	INHIBITORY NEURONS	Ji et al., 2023	0.453337	1.31405e-43
cor24	INHIBITORY NEURONS	Ghirardini et al., 2023	0.34557	2.81322e-19
cor25	INHIBITORY NEURONS	Ba et al., 2023	0.107708	0.00172684
cor26	INHIBITORY NEURONS	Dugger et al., 2023	0.379359	1.27983e-19
cor27	INHIBITORY NEURONS	Chen et al., 2022	0.368527	7.07665e-24
cor28	INHIBITORY NEURONS	Zhang et al., 2020	0.594523	6.09174e-111
cor29	INHIBITORY NEURONS	Zhang et al., 2024	-0.212059	2.01044e-13
cor30	INHIBITORY NEURONS	Pollina et al., 2023	0.235139	1.95152e-11
cor31	INHIBITORY NEURONS	Xing et al., 2023	0.355985	1.47256e-26
cor32	INHIBITORY NEURONS	Donnard et al., 2022	0.160252	4.76326e-06
cor33	VASCULAR CELLS	Wilson et al., 2023	-0.235378	1.0878e-13
cor34	VASCULAR CELLS	Ji et al., 2023	-0.119702	5.30931e-07
cor35	VASCULAR CELLS	Ghirardini et al., 2023	0.0497415	0.0459825
cor36	VASCULAR CELLS	Ba et al., 2023	-0.085325	0.00093998
cor37	VASCULAR CELLS	Dugger et al., 2023	0.0816718	0.00236026
cor38	VASCULAR CELLS	Chen et al., 2022	0.186983	1.83049e-11
cor39	VASCULAR CELLS	Zhang et al., 2020	0.0392052	0.100229
cor40	VASCULAR CELLS	Zhang et al., 2024	0.962152	0
cor41	VASCULAR CELLS	Pollina et al., 2023	-0.153996	8.09352e-09
cor42	VASCULAR CELLS	Xing et al., 2023	0.0339852	0.191612
cor43	VASCULAR CELLS	Donnard et al., 2022	0.119222	1.16543e-05
cor44	EXCITATORY NEURONS	Wilson et al., 2023	0.0515917	0.0162625
cor45	EXCITATORY NEURONS	Ji et al., 2023	0.222051	3.43771e-20
cor46	EXCITATORY NEURONS	Ghirardini et al., 2023	0.111209	5.52542e-05
cor47	EXCITATORY NEURONS	Ba et al., 2023	0.496834	2.33429e-115
cor48	EXCITATORY NEURONS	Dugger et al., 2023	0.407844	5.62688e-45
cor49	EXCITATORY NEURONS	Chen et al., 2022	0.150131	3.21084e-10
cor50	EXCITATORY NEURONS	Zhang et al., 2020	0.34322	4.42004e-68
cor51	EXCITATORY NEURONS	Zhang et al., 2024	0.274505	2.64521e-40
cor52	EXCITATORY NEURONS	Pollina et al., 2023	0.742781	0
cor53	EXCITATORY NEURONS	Xing et al., 2023	0.0409979	0.0977908
cor54	EXCITATORY NEURONS	Donnard et al., 2022	0.148213	1.17509e-11
cor55	PROGENITOR CELLS	Wilson et al., 2023	0.240871	0.00141132
cor56	PROGENITOR CELLS	Ji et al., 2023	0.0107821	0.886415
cor57	PROGENITOR CELLS	Ghirardini et al., 2023	-0.0153224	0.855365
cor58	PROGENITOR CELLS	Ba et al., 2023	0.684112	9.79139e-27
cor59	PROGENITOR CELLS	Dugger et al., 2023	0.256754	0.00343849
cor60	PROGENITOR CELLS	Chen et al., 2022	0.449355	2.24167e-09
cor61	PROGENITOR CELLS	Zhang et al., 2020	0.519137	2.46465e-15
cor62	PROGENITOR CELLS	Zhang et al., 2024	0.453535	4.75208e-12
cor63	PROGENITOR CELLS	Pollina et al., 2023	-0.0238745	0.735919
cor64	PROGENITOR CELLS	Xing et al., 2023	0.863509	1.59941e-85
cor65	PROGENITOR CELLS	Donnard et al., 2022	0.618057	3.21924e-16
